# Scaling of an antibody validation procedure enables quantification of antibody performance in major research applications

**DOI:** 10.1101/2023.06.01.543292

**Authors:** Riham Ayoubi, Joel Ryan, Michael S Biddle, Walaa Alshafie, Maryam Fotouhi, Sara Gonzalez Bolivar, Vera Ruiz Moleon, Peter Eckmann, Donovan Worrall, Ian McDowell, Kathleen Southern, Wolfgang Reintsch, Thomas M Durcan, Claire M Brown, Anita Bandrowski, Harvinder S Virk, Aled M Edwards, Peter S McPherson, Carl Laflamme

## Abstract

Antibodies are critical reagents to detect and characterize proteins. It is commonly understood that many commercial antibodies do not recognize their intended targets, but information on the scope of the problem remains largely anecdotal, and as such, feasibility of the goal of at least one potent and specific antibody targeting each protein in a proteome cannot be assessed. Focusing on antibodies for human proteins, we have scaled a standardized characterization approach using parental and knockout cell lines (Laflamme et al., 2019) to assess the performance of 614 commercial antibodies for 65 neuroscience-related proteins. Side-by-side comparisons of all antibodies against each target, obtained from multiple commercial partners, demonstrates that: *i)* more than 50% of all antibodies failed in one or more tests, *ii*) yet, ∼50-75% of the protein set was covered by at least one high-performing antibody, depending on application, suggesting that coverage of human proteins by commercial antibodies is significant; and *iii*) recombinant antibodies performed better than monoclonal or polyclonal antibodies. The hundreds of underperforming antibodies identified in this study were found to have been used in a large number of published articles, which should raise alarm. Encouragingly, more than half of the underperforming commercial antibodies were reassessed by the manufacturers, and many had alterations to their recommended usage or were removed from the market. This first such study helps demonstrate the scale of the antibody specificity problem but also suggests an efficient strategy toward achieving coverage of the human proteome; mine the existing commercial antibody repertoire, and use the data to focus new renewable antibody generation efforts.
