## Supplementary material for "Scaling of an antibody validation procedure enables quantification of antibody performance in major research applications": Table 1: Table 1.xlsx

### Sheet: Sheet1
Table 1: Description of each 65 target proteins
	protein name	gene name	Uniprot ID	subcellular distribution	NIH protein database, number of articles (May 4, 2023)	# antibodies tested	# renewable antibodies tested	# of companies represented	Cell line background used in the study	RNA level (DepMap)	DOI (Zenodo)	DOI (other then Zenodo)
1	Alsin	ALS2	Q96Q42	intracellular	72	3	1	3	HAP1	3	https://doi.org/10.5281/zenodo.7671674
2	Amyloid-beta precursor protein	APP	P05067	intracellular	2972	11	8	6	HAP1	7.7	https://doi.org/10.5281/zenodo.7971926
3	Angiogenin	ANG	P03950	intracellular	222	3	1	3	HAP1	3	https://doi.org/10.5281/zenodo.7671286
4	Annexin A11	ANXA11	P50995	intracellular	117	15	3	7	HeLa	5.6	https://doi.org/10.5281/zenodo.5903684
5	Apolipoprotein E	APOE	P02649	secreted	4991	14	12	7	HAP1	3.3	https://doi.org/10.5281/zenodo.7249055
6	Ataxin-2	ATXN2	Q99700	intracellular	260	5	1	3	HAP1	4.9	https://doi.org/10.5281/zenodo.5061824
7	Ataxin-3	ATXN3	P54252	intracellular	308	8	2	5	U2OS	4.8	https://doi.org/10.5281/zenodo.5574175
8	Calpain-2 catalytic subunit	CAPN2	P17655	intracellular	194	13	4	6	MDA-MB-231	8.8	https://doi.org/10.5281/zenodo.5259215
9	CD44 antigen	CD44	P16070	intracellular	1418	18	14	7	HAP1	2.7	https://doi.org/10.5281/zenodo.4730966
10	Charged multivesicular body protein 2b	CHMP2B	Q9UQN3	intracellular	124	8	5	6	U2OS	4.5	https://doi.org/10.5281/zenodo.6370501
11	Coiled-coil-helix-coiled-coil-helix domain-containing protein 10, mitochondrial	CHCHD10	Q8WYQ3	intracellular	59	4	3	2	HAP1	6.8	https://doi.org/10.5281/zenodo.5259992
12	Dynamin-1	DNM1	Q05193	intracellular	188	8	7	5	U2OS	5.8	https://doi.org/10.5281/zenodo.4724181
13	E3 ubiquitin-protein ligase Itchy homolog	ITCH	Q96J02	intracellular	309	8	4	9	HeLa	3.8	https://doi.org/10.5281/zenodo.6566970
14	E3 ubiquitin-protein ligase parkin	PRKN	O60260	intracellular	942	13	10	7	SH-SY5Y	1	https://doi.org/10.5281/zenodo.5747356
15	Endothelin-converting enzyme 1	ECE1	P42892	intracellular	150	6	1	6	HAP1	7.5	https://doi.org/10.5281/zenodo.7459248
16	Equilibrative nucleoside transporter 1	SLC29A1	Q99808	intracellular	193	5	3	3	HAP1	6.3	https://doi.org/10.5281/zenodo.4733134
17	Gelsolin	GSN	P06396	intracellular	339	14	9	6	U2OS	6.9	https://doi.org/10.5281/zenodo.4724188
18	Guanine nucleotide exchange C9orf72	C9ORF72	Q96LT7	intracellular	579	15	5	7	U2OS	3.8	-	https://doi.org/10.7554/eLife.48363
19	Hamartin	TSC1	Q92574	intracellular	321	8	6	5	HAP1	3.3	https://doi.org/10.5281/zenodo.6370607
20	Leucine-rich repeat serine/threonine-protein kinase 2	LRRK2	Q5S007	intracellular	1060	13	10	5	A549	5.7	https://doi.org/10.5281/zenodo.7971965
21	Macrophage colony-stimulating factor 1	CSF1	P09603	secreted	274	14	8	7	U87-MG	5.8	https://doi.org/10.5281/zenodo.6941512
22	Matrin-3	MATR3	P43243	intracellular	323	9	4	7	HAP1	8	https://doi.org/10.5281/zenodo.5644346
23	Midkine	MDK	P21741	secreted	213	8	5	5	HAP1	8.7	https://doi.org/10.5281/zenodo.5644321
24	Mitogen-activated protein kinase 1	MAPK1	P28482	intracellular	2252	14	7	8	HeLa	4.1	https://doi.org/10.5281/zenodo.6941499
25	Moesin	MSN	P26038	intracellular	283	10	9	4	HeLa	8.4	https://doi.org/10.5281/zenodo.4724169
26	NADH dehydrogenase [ubiquinone] iron-sulfur protein 2, mitochondrial	NDUFS2	O75306	intracellular	137	8	5	5	HAP1	7.2	https://doi.org/10.5281/zenodo.5903708
27	Neurosecretory protein VGF	VGF	O15240	secreted	47	7	1	4	U2OS	4.8	https://doi.org/10.5281/zenodo.5903141
28	Nicotinate-nucleotide pyrophosphorylase [carboxylating]	QPRT	Q15274	intracellular	37	4	3	3	HAP1	4.8	https://doi.org/10.5281/zenodo.7459387
29	Nucleolysin TIA-1 isoform p40	TIA1	P31483	intracellular	143	12	8	8	HAP1	5	https://doi.org/10.5281/zenodo.7671718
30	Optineurin	OPTN	Q96CV9	intracellular	274	7	5	4	U2OS	4.6	https://doi.org/10.5281/zenodo.4730992
31	Peroxiredoxin-1	PRDX1	Q06830	intracellular	403	12	6	6	U2OS	9.7	https://doi.org/10.5281/zenodo.4818397
32	Peroxiredoxin-6	PRDX6	P30041	intracellular	251	12	6	5	HAP1/HeLa	8	https://doi.org/10.5281/zenodo.4730953
33	Plasma membrane calcium-transporting ATPase 1	ATP2B1	P20020	intracellular	172	5	2	3	HAP1	3.8	https://doi.org/10.5281/zenodo.7971932
34	Plectin	PLEC	Q15149	intracellular	279	7	4	6	U2OS	7.3	https://doi.org/10.5281/zenodo.4724176
35	Pleiotrophin	PTN	P21246	secreted	175	7	2	5	U87-MG	6.2	https://doi.org/10.5281/zenodo.7459312
36	Pro-cathepsin H	CTSH	P09668	intracellular	84	5	2	4	HEK293T	4.4	https://doi.org/10.5281/zenodo.5903713
37	Profilin-1	PFN1	P07737	intracellular	303	15	11	8	HAP1	9.4	https://doi.org/10.5281/zenodo.7249258
38	Prolow-density lipoprotein receptor-related protein 1	LRP1	Q07954	intracellular	500	10	9	7	HAP1	2.9	https://doi.org/10.5281/zenodo.7971951
39	Retinoic acid receptor RXR-alpha	RXRA	P19793	intracellular	508	10	8	7	HCT116	2.9	https://doi.org/10.5281/zenodo.6566983
40	Rho GDP-dissociation inhibitor 1	ARHGDIA	P52565	intracellular	199	14	11	7	HEK-293T	7.6	https://doi.org/10.5281/zenodo.7249083
41	RNA-binding protein FUS	FUS	P35637	intracellular	663	10	8	5	HeLa	8.8	https://doi.org/10.5281/zenodo.5259944
42	Secreted frizzled-related protein 1	SFRP1	Q8N474	secreted	234	11	5	5	A549	4.2	https://doi.org/10.5281/zenodo.6370454
43	Sequestosome-1	SQSTM1	Q13501	intracellular	955	17	14	5	U2OS	6.7	https://doi.org/10.5281/zenodo.4818440
44	Serine protease HTRA1	HTRA1	Q92743	secreted	334	6	1	4	HAP1	4.8	https://doi.org/10.5281/zenodo.7249120
45	Serine/threonine-protein kinase Nek1	NEK1	Q96PY6	intracellular	81	5	0	5	HeLa	2.8	https://doi.org/10.5281/zenodo.5061736
46	Serine/threonine-protein kinase TBK1	TBK1	Q9UHD2	intracellular	467	11	8	6	U2OS	4.6	https://doi.org/10.5281/zenodo.5061682
47	Sigma non-opioid intracellular receptor 1	SIGMAR1	Q99720	intracellular	170	5	3	4	HeLa	7.5	https://doi.org/10.5281/zenodo.5644356
48	Signal transducer and activator of transcription 5B	STAT5B	P51692	intracellular	319	13	7	7	HAP1	4.5	https://doi.org/10.5281/zenodo.7249185
49	SPARC-related modular calcium-binding protein 1	SMOC1	Q9H4F8	secreted	43	5	0	4	HeLa	7.1	https://doi.org/10.5281/zenodo.6566878
50	Spastin	SPAST	Q9UBP0	intracellular	227	5	4	2	HAP1	3.5	https://doi.org/10.5281/zenodo.5644358
51	Spatacsin	SPG11	Q96JI7	intracellular	105	3	2	2	HAP1	4	https://doi.org/10.5281/zenodo.7459431
52	Superoxide dismutase [Cu-Zn]	SOD1	P00441	intracellular	1272	11	8	5	HeLa	8.5	https://doi.org/10.5281/zenodo.5061103
53	Synaptotagmin-1	SYT1	P21579	intracellular	123	8	2	7	HCT116	4.6	https://doi.org/10.5281/zenodo.5644331
54	Syndecan-4	SDC4	P31431	secreted	186	10	1	6	MCF7	6.1	https://doi.org/10.5281/zenodo.6566857
55	Syntaxin-4	STX4	Q12846	intracellular	114	9	4	8	HAP1	3.9	https://doi.org/10.5281/zenodo.5903087
56	TAR DNA-binding protein 43	TARDBP	Q13148	intracellular	962	13	11	7	HAP1	7.7	https://doi.org/10.5281/zenodo.6841232
57	Transitional endoplasmic reticulum ATPase	VCP	P55072	intracellular	748	16	8	7	U2OS	7.7	https://doi.org/10.5281/zenodo.7971904
58	Transmembrane protein 106B	TMEM106B	Q9NUM4	intracellular	96	6	2	6	HAP1	4.3	https://doi.org/10.5281/zenodo.7459629
59	Tuberin	TSC2	P49815	intracellular	498	12	7	7	HAP1	3.4	https://doi.org/10.5281/zenodo.6370612
60	Tubulin alpha-4A chain	TUBA4A	P68366	intracellular	236	6	3	4	HeLa	8.5	https://doi.org/10.5281/zenodo.5903719
61	TYRO protein tyrosine kinase-binding protein	TYROBP	O43914	intracellular	99	10	6	4	THP1	8.2	https://doi.org/10.5281/zenodo.6941517
62	Tyrosine-protein kinase SYK	SYK	P43405	intracellular	565	12	12	7	THP1	6.5	https://doi.org/10.5281/zenodo.6566940
63	Ubiquilin-2	UBQLN2	Q9UHD9	intracellular	142	11	7	8	HAP1	4.9	https://doi.org/10.5281/zenodo.7459541
64	Vacuolar protein sorting-associated protein 35	VPS35	Q96QK1	intracellular	224	13	7	7	HAP1	5.3	https://doi.org/10.5281/zenodo.7671730
65	Vesicle-associated membrane protein-associated protein B/C	VAPB	O95292	intracellular	216	4	1	3	HeLa	5.2	https://doi.org/10.5281/zenodo.6370535
